# Circadian and Sleep-Wake Modulation of Functional Connectivity Across Brain Oscillations and States Linked to Cognition in Humans

**DOI:** 10.1101/2025.10.20.683464

**Authors:** Alpar S Lazar, Zsolt I Lazar, Nayantara Santhi, June C Lo, John A Groeger, Derk-Jan Dijk

**Affiliations:** Faculty of Medicine and Health Sciences, University of East Anglia, UK; Faculty of Physics, Babes-Bolyai University, Romania; Department of Psychology, University of Northumbria, UK; Centre for Sleep and Cognition, Human Potential Translational Research Programme, and Department of Medicine, Yong Loo Lin School of Medicine, National University of Singapore, Singapore; Department of Psychology, Nottingham Trent University, Nottingham, United Kingdom; Surrey Sleep Research Centre, Faculty of Health and Medical Sciences, University of Surrey, Guildford, UK; UK Dementia Research Institute, Care Research& Technology at Imperial College London and the University of Surrey Guildford

**Author notes:** **Corresponding author:** Alpar S Lazar **Email:**. **Author Contributions:** D.-J.D. and J.A.G. designed research; D.-J.D. directed the research; A.S.L., N.S., and J.C.L. performed research; A.S.L., and Z.I.L. analyzed data; and A.S.L., Z.I.L., N.S., J.A.G., J.C.L., and D.- J.D. wrote the paper. **Competing Interest Statement:** Derk-Jan Dijk is a consultant to Boehringer Ingelheim, Astronautx and Danisco Sweeteners, and collaborates and/or has received equipment from SomnoMed and VitalThings.

**Keywords:** EEG, Brain State, Homeostasis, Neural Networks, Phase Coupling

## Abstract

Sleep and circadian rhythms both contribute to cognitive performance, but the underlying neuronal network-level changes remain unclear. We quantified the contribution of brain state, sleep-pressure dynamics across the sleep-wake cycle, and circadian rhythmicity to electroencephalographic (EEG) functional connectivity (FC) and examined how these network changes relate to cognition. Thirty-four healthy adults completed a 10-day forced-desynchrony protocol to uncouple sleep-wake and endogenous circadian rhythms. From over 1,200 hours of artifact-free EEG, we derived phase-coupling metrics to quantify FC across brain states, thirds-of-the-night (sleep pressure), and circadian phase, and related these network measures to a range of cognitive performance indices. FC differed markedly between brain states, especially in the alpha and sigma bands, and was modulated by sleep history and circadian phase. Principal component analysis revealed both a global and a topographically distributed FC component which responded differentially to sleep pressure. Dissipation of sleep pressure was accompanied by increasing global FC in NREM sleep, and especially in the delta, sigma and beta frequencies, and decreasing global FC in the alpha band. During REM sleep, global FC decreased in nearly all frequency bands with dissipation of sleep pressure. The influence of circadian phase on FC was smaller than that of sleep pressure and varied across brain states. Lower global theta-band FC in NREM and alpha-band FC during wake predicted better alertness and working memory accuracy, an effect modulated by circadian phase. These results suggest that sleep homeostasis and circadian timing interact to stabilize functional brain connectivity in wakefulness, thereby supporting optimal cognitive function.

**Significance Statement:** Identifying how sleep restores neural networks degraded during wakefulness is of significance for understanding sleep’s role in maintaining brain function. Here we used a protocol to isolate effects of sleep from effects of circadian rhythmicity on functional connectivity of neural networks and assessed associations with cognitive performance. We found that circadian rhythmicity but in particular the dissipation of sleep pressure had profound effects on global connectivity which were different for NREM sleep, REM sleep and wakefulness and varied across frequency bands. Connectivity measures in the theta, alpha and sleep spindle frequency ranges were associated with cognitive performance. These novel findings provide a new perspective on the nature of the sleep recovery process contributing to the waking performance capability of human brains.
