## Supplementary Dataset S2 for "Circadian and Sleep-Wake Modulation of Functional Connectivity Across Brain Oscillations and States Linked to Cognition in Humans"

### Sheet: Table_S2
	Measure	Effect	Frequency bin (Hz)	Num DF	Den DF	F Value	P value	Cohen's f2
	PSD	ElapsedTimeInSleep	0.5	2	3188	1.7	0.1836	0.00106405
	PSD		1	2	3220	26.64	<.0001	0.0165465
	PSD		1.5	2	3233	90.31	<.0001	0.0558715
	PSD		2	2	3225	128.09	<.0001	0.0794443
	PSD		2.5	2	3211	186.92	<.0001	0.116432
	PSD		3	2	3200	238.28	<.0001	0.148942
	PSD		3.5	2	3198	286.65	<.0001	0.179298
	PSD		4	2	3198	317.28	<.0001	0.198428
	PSD		4.5	2	3204	313.34	<.0001	0.195589
	PSD		5	2	3202	282.72	<.0001	0.176581
	PSD		5.5	2	3200	245.44	<.0001	0.153385
	PSD		6	2	3205	226.27	<.0001	0.141188
	PSD		6.5	2	3197	255.86	<.0001	0.16005
	PSD		7	2	3196	259.05	<.0001	0.162103
	PSD		7.5	2	3201	204.44	<.0001	0.127729
	PSD		8	2	3212	128.95	<.0001	0.0802859
	PSD		8.5	2	3224	76.85	<.0001	0.0476782
	PSD		9	2	3236	50.84	<.0001	0.0314178
	PSD		9.5	2	3240	41.28	<.0001	0.0254783
	PSD		10	2	3252	44.27	<.0001	0.0272263
	PSD		10.5	2	3253	57.22	<.0001	0.0351751
	PSD		11	2	3239	78.3	<.0001	0.0483544
	PSD		11.5	2	3233	91.14	<.0001	0.0563829
	PSD		12	2	3224	97.17	<.0001	0.0602757
	PSD		12.5	2	3219	102.26	<.0001	0.0635397
	PSD		13	2	3210	92.47	<.0001	0.057611
	PSD		13.5	2	3209	78.39	<.0001	0.0488591
	PSD		14	2	3206	61.97	<.0001	0.0386588
	PSD		14.5	2	3196	71.2	<.0001	0.0445546
	PSD		15	2	3191	96.93	<.0001	0.0607546
	PSD		15.5	2	3185	128.42	<.0001	0.0806498
	PSD		16	2	3178	160.39	<.0001	0.100928
	PSD		16.5	2	3172	183.3	<.0001	0.115578
	PSD		17	2	3170	186.23	<.0001	0.117488
	PSD		17.5	2	3171	176.43	<.0001	0.111284
	PSD		18	2	3171	163.82	<.0001	0.103313
	PSD		18.5	2	3171	153.12	<.0001	0.0965771
	PSD		19	2	3175	154.98	<.0001	0.097622
	PSD		19.5	2	3174	140.24	<.0001	0.0883679
	PSD		20	2	3176	136.35	<.0001	0.0858622
	PSD		20.5	2	3179	125.63	<.0001	0.0790515
	PSD		21	2	3179	121.61	<.0001	0.0765121
	PSD		21.5	2	3183	119.66	<.0001	0.0751969
	PSD		22	2	3183	116.67	<.0001	0.0733111
	PSD		22.5	2	3186	106.89	<.0001	0.0671085
	PSD		23	2	3184	107.45	<.0001	0.0674934
	PSD		23.5	2	3184	99.59	<.0001	0.062547
	PSD		24	2	3182	103.05	<.0001	0.0647788
	PSD		24.5	2	3185	99.09	<.0001	0.0622284
	PSD		25	2	3187	88.82	<.0001	0.0557297
	PSD		25.5	2	3189	80.35	<.0001	0.0503971
	PSD		26	2	3187	80.78	<.0001	0.0506886
	PSD		26.5	2	3187	78.53	<.0001	0.0492755
	PSD		27	2	3189	74	<.0001	0.0464069
	PSD		27.5	2	3188	73.27	<.0001	0.0459688
	PSD		28	2	3186	73.93	<.0001	0.046413
	PSD		28.5	2	3186	73.01	<.0001	0.0458373
	PSD		29	2	3186	68.96	<.0001	0.043287
	PSD		29.5	2	3185	68.61	<.0001	0.0430846
	PSD		30	2	3185	68.91	<.0001	0.0432801
	PSD		30.5	2	3184	68.71	<.0001	0.0431517
	PSD		31	2	3181	72.14	<.0001	0.0453599
	PSD		31.5	2	3180	70.4	<.0001	0.044275
	PSD		32	2	3180	72.02	<.0001	0.0452879
	PSD	CircadianPhase	0.5	5	2992	1.11	0.3506	0.00186147
	PSD		1	5	2695	2.58	0.0246	0.00478701
	PSD		1.5	5	2540	8.84	<.0001	0.0174065
	PSD		2	5	2583	14.11	<.0001	0.0273223
	PSD		2.5	5	2721	15.91	<.0001	0.0292307
	PSD		3	5	2829	15.09	<.0001	0.0266644
	PSD		3.5	5	2878	17.62	<.0001	0.0306231
	PSD		4	5	2869	20.66	<.0001	0.036009
	PSD		4.5	5	2826	19.1	<.0001	0.0337892
	PSD		5	5	2840	16.12	<.0001	0.0283721
	PSD		5.5	5	2850	13.75	<.0001	0.0241251
	PSD		6	5	2804	12.26	<.0001	0.0218509
	PSD		6.5	5	2860	9.04	<.0001	0.0158101
	PSD		7	5	2821	8.32	<.0001	0.0147494
	PSD		7.5	5	2762	7.83	<.0001	0.0141816
	PSD		8	5	2638	7.16	<.0001	0.0135667
	PSD		8.5	5	2501	8.46	<.0001	0.0169101
	PSD		9	5	2369	11.3	<.0001	0.0238513
	PSD		9.5	5	2321	13.17	<.0001	0.0283664
	PSD		10	5	2234	15	<.0001	0.0335613
	PSD		10.5	5	2213	18.28	<.0001	0.0413133
	PSD		11	5	2390	17.24	<.0001	0.0360748
	PSD		11.5	5	2470	14.65	<.0001	0.0296616
	PSD		12	5	2557	11.58	<.0001	0.0226512
	PSD		12.5	5	2639	9.45	<.0001	0.0179068
	PSD		13	5	2712	6.27	<.0001	0.0115689
	PSD		13.5	5	2701	3.86	0.0017	0.0071426
	PSD		14	5	2726	5.19	<.0001	0.00952633
	PSD		14.5	5	2843	9.89	<.0001	0.0173978
	PSD		15	5	2918	16.48	<.0001	0.0282454
	PSD		15.5	5	2980	17.04	<.0001	0.0285821
	PSD		16	5	3030	12.1	<.0001	0.019962
	PSD		16.5	5	3065	8.53	<.0001	0.0139138
	PSD		17	5	3079	7.31	<.0001	0.0118662
	PSD		17.5	5	3075	4.84	0.0002	0.00787633
	PSD		18	5	3072	5.57	<.0001	0.00906071
	PSD		18.5	5	3059	4.22	0.0008	0.00689341
	PSD		19	5	3031	3.3	0.0056	0.0054506
	PSD		19.5	5	3041	2.62	0.0227	0.00430568
	PSD		20	5	3026	3.03	0.0098	0.00501134
	PSD		20.5	5	3008	2.74	0.0177	0.00456023
	PSD		21	5	3013	2.58	0.0247	0.00427722
	PSD		21.5	5	2987	2.54	0.0264	0.00425915
	PSD		22	5	2998	2.73	0.018	0.0045609
	PSD		22.5	5	2975	2.73	0.0182	0.00458492
	PSD		23	5	2994	2.82	0.0152	0.00470761
	PSD		23.5	5	2991	2.76	0.0169	0.00462246
	PSD		24	5	3013	2.69	0.0199	0.00445718
	PSD		24.5	5	2995	2.82	0.0151	0.00471079
	PSD		25	5	2980	2.98	0.011	0.00499304
	PSD		25.5	5	2972	1.99	0.0766	0.00335216
	PSD		26	5	2989	2.58	0.0244	0.00432143
	PSD		26.5	5	2995	2.66	0.021	0.00443895
	PSD		27	5	2986	2.98	0.0108	0.00499676
	PSD		27.5	5	3001	2.73	0.0183	0.00454144
	PSD		28	5	3022	2.74	0.0178	0.00453296
	PSD		28.5	5	3018	3.08	0.0089	0.00510425
	PSD		29	5	3021	2.66	0.0209	0.00440114
	PSD		29.5	5	3031	3.24	0.0064	0.00534393
	PSD		30	5	3031	3.69	0.0025	0.00609119
	PSD		30.5	5	3029	3.91	0.0016	0.00645217
	PSD		31	5	3053	4.4	0.0005	0.00721154
	PSD		31.5	5	3060	4.5	0.0004	0.00734612
	PSD		32	5	3058	4.3	0.0007	0.00703062
	PSD	BrainState	0.5	4	3158	1372.68	<.0001	1.73852
	PSD		1	4	3183	3858.21	<.0001	4.8492
	PSD		1.5	4	3192	5277.9	<.0001	6.61289
	PSD		2	4	3184	5046.49	<.0001	6.33915
	PSD		2.5	4	3173	4624.47	<.0001	5.82888
	PSD		3	4	3165	3878.8	<.0001	4.90214
	PSD		3.5	4	3165	3575.52	<.0001	4.51948
	PSD		4	4	3165	3144.3	<.0001	3.9743
	PSD		4.5	4	3170	2623	<.0001	3.30985
	PSD		5	4	3168	2098.27	<.0001	2.64899
	PSD		5.5	4	3167	1679	<.0001	2.1209
	PSD		6	4	3170	1325.31	<.0001	1.67211
	PSD		6.5	4	3164	1135.72	<.0001	1.43602
	PSD		7	4	3161	949.14	<.0001	1.20118
	PSD		7.5	4	3164	638.51	<.0001	0.807211
	PSD		8	4	3172	352.84	<.0001	0.444946
	PSD		8.5	4	3180	263.73	<.0001	0.331687
	PSD		9	4	3190	326.26	<.0001	0.409069
	PSD		9.5	4	3193	450.39	<.0001	0.56415
	PSD		10	4	3205	534.08	<.0001	0.666659
	PSD		10.5	4	3206	578.79	<.0001	0.722136
	PSD		11	4	3194	587.93	<.0001	0.736255
	PSD		11.5	4	3190	594.09	<.0001	0.744852
	PSD		12	4	3183	759.94	<.0001	0.954954
	PSD		12.5	4	3180	1078.13	<.0001	1.35626
	PSD		13	4	3172	1409.79	<.0001	1.77759
	PSD		13.5	4	3171	1648.78	<.0001	2.07998
	PSD		14	4	3168	1743.42	<.0001	2.20139
	PSD		14.5	4	3162	1533.71	<.0001	1.94035
	PSD		15	4	3159	994.67	<.0001	1.25956
	PSD		15.5	4	3155	521.66	<.0001	0.661478
	PSD		16	4	3150	368.57	<.0001	0.468061
	PSD		16.5	4	3144	438.15	<.0001	0.557381
	PSD		17	4	3143	576.67	<.0001	0.733882
	PSD		17.5	4	3144	691.42	<.0001	0.879732
	PSD		18	4	3144	785.76	<.0001	0.999642
	PSD		18.5	4	3143	883.15	<.0001	1.12397
	PSD		19	4	3146	891.92	<.0001	1.13398
	PSD		19.5	4	3146	906.36	<.0001	1.15255
	PSD		20	4	3147	868.39	<.0001	1.10373
	PSD		20.5	4	3149	819.91	<.0001	1.04152
	PSD		21	4	3149	777.28	<.0001	0.987196
	PSD		21.5	4	3153	718.69	<.0001	0.91188
	PSD		22	4	3153	654.39	<.0001	0.830086
	PSD		22.5	4	3155	578.5	<.0001	0.733385
	PSD		23	4	3154	515.29	<.0001	0.653405
	PSD		23.5	4	3155	466.36	<.0001	0.59132
	PSD		24	4	3153	433.21	<.0001	0.549665
	PSD		24.5	4	3155	400.09	<.0001	0.507195
	PSD		25	4	3158	368.72	<.0001	0.467095
	PSD		25.5	4	3159	350.64	<.0001	0.444029
	PSD		26	4	3158	343.39	<.0001	0.434965
	PSD		26.5	4	3158	334.98	<.0001	0.424276
	PSD		27	4	3160	321.98	<.0001	0.407625
	PSD		27.5	4	3159	316.96	<.0001	0.401352
	PSD		28	4	3158	315.65	<.0001	0.399865
	PSD		28.5	4	3158	323.48	<.0001	0.409783
	PSD		29	4	3158	321.33	<.0001	0.406994
	PSD		29.5	4	3157	336.46	<.0001	0.426293
	PSD		30	4	3157	346.49	<.0001	0.439054
	PSD		30.5	4	3156	350.21	<.0001	0.443809
	PSD		31	4	3154	351.91	<.0001	0.446347
	PSD		31.5	4	3153	358.66	<.0001	0.454959
	PSD		32	4	3153	363.28	<.0001	0.460816
	PSD	BrainState*ElapsedTimeInSleep	0.5	8	3154	9.78	<.0001	0.0248113
	PSD		1	8	3177	5.89	<.0001	0.0148248
	PSD		1.5	8	3187	10.6	<.0001	0.0266007
	PSD		2	8	3180	12.69	<.0001	0.0319323
	PSD		2.5	8	3169	13.21	<.0001	0.0333422
	PSD		3	8	3161	11.8	<.0001	0.0298592
	PSD		3.5	8	3161	8.08	<.0001	0.0204427
	PSD		4	8	3161	8.29	<.0001	0.0209883
	PSD		4.5	8	3166	7.3	<.0001	0.0184485
	PSD		5	8	3165	7.5	<.0001	0.0189658
	PSD		5.5	8	3163	8.06	<.0001	0.0203917
	PSD		6	8	3167	7.1	<.0001	0.0179326
	PSD		6.5	8	3160	6.68	<.0001	0.0169044
	PSD		7	8	3157	6.88	<.0001	0.01742
	PSD		7.5	8	3161	5.85	<.0001	0.0147962
	PSD		8	8	3168	5.47	<.0001	0.0138148
	PSD		8.5	8	3176	4.23	<.0001	0.0106539
	PSD		9	8	3186	4.19	<.0001	0.010534
	PSD		9.5	8	3189	5.3	<.0001	0.0132881
	PSD		10	8	3200	8.79	<.0001	0.0219685
	PSD		10.5	8	3201	9.06	<.0001	0.0226391
	PSD		11	8	3190	7.26	<.0001	0.0182068
	PSD		11.5	8	3186	4.01	<.0001	0.0100606
	PSD		12	8	3179	2.47	0.0115	0.00621249
	PSD		12.5	8	3176	3.13	0.0016	0.00789539
	PSD		13	8	3169	4.71	<.0001	0.0118902
	PSD		13.5	8	3167	6.95	<.0001	0.0175516
	PSD		14	8	3164	10.87	<.0001	0.0274858
	PSD		14.5	8	3158	17.45	<.0001	0.0442099
	PSD		15	8	3156	18.33	<.0001	0.0464635
	PSD		15.5	8	3152	15.73	<.0001	0.0399164
	PSD		16	8	3147	13.19	<.0001	0.0335202
	PSD		16.5	8	3142	10.62	<.0001	0.0270365
	PSD		17	8	3141	9.86	<.0001	0.0251149
	PSD		17.5	8	3141	9.41	<.0001	0.0239743
	PSD		18	8	3142	8.62	<.0001	0.0219558
	PSD		18.5	8	3140	7.8	<.0001	0.0198614
	PSD		19	8	3144	8.56	<.0001	0.0217749
	PSD		19.5	8	3143	7.97	<.0001	0.0202824
	PSD		20	8	3144	9	<.0001	0.022899
	PSD		20.5	8	3146	9.22	<.0001	0.0234397
	PSD		21	8	3147	8.81	<.0001	0.0223871
	PSD		21.5	8	3150	9.24	<.0001	0.0234593
	PSD		22	8	3151	9.72	<.0001	0.0246795
	PSD		22.5	8	3152	9.75	<.0001	0.02475
	PSD		23	8	3152	10.39	<.0001	0.026364
	PSD		23.5	8	3152	10.23	<.0001	0.0259567
	PSD		24	8	3150	11.01	<.0001	0.0279564
	PSD		24.5	8	3152	11.3	<.0001	0.0286753
	PSD		25	8	3155	11.43	<.0001	0.0289909
	PSD		25.5	8	3156	11.32	<.0001	0.0287088
	PSD		26	8	3155	11.49	<.0001	0.0291248
	PSD		26.5	8	3155	11.57	<.0001	0.0293444
	PSD		27	8	3157	11.83	<.0001	0.0299844
	PSD		27.5	8	3156	12.08	<.0001	0.0306161
	PSD		28	8	3155	13.09	<.0001	0.0331972
	PSD		28.5	8	3155	12.43	<.0001	0.0315106
	PSD		29	8	3155	11.77	<.0001	0.0298534
	PSD		29.5	8	3154	12.6	<.0001	0.0319584
	PSD		30	8	3154	13.09	<.0001	0.0332072
	PSD		30.5	8	3154	12.94	<.0001	0.0328165
	PSD		31	8	3151	13.15	<.0001	0.0333954
	PSD		31.5	8	3151	13.59	<.0001	0.0345192
	PSD		32	8	3151	14.02	<.0001	0.0355939
	PSD	BrainState*CircadianPhase	0.5	20	3161	2.22	0.0014	0.0140567
	PSD		1	20	3185	1.17	0.2735	0.00732693
	PSD		1.5	20	3196	1.49	0.0727	0.00935014
	PSD		2	20	3188	2.1	0.0029	0.0131745
	PSD		2.5	20	3177	1.97	0.0063	0.0123722
	PSD		3	20	3169	1.98	0.006	0.0124746
	PSD		3.5	20	3168	1.57	0.0508	0.00991584
	PSD		4	20	3168	1.71	0.0251	0.0108094
	PSD		4.5	20	3174	1.83	0.0133	0.0115415
	PSD		5	20	3172	1.99	0.0056	0.0125216
	PSD		5.5	20	3171	2.21	0.0015	0.0139235
	PSD		6	20	3175	2.28	0.001	0.0143453
	PSD		6.5	20	3168	1.81	0.015	0.0114273
	PSD		7	20	3165	1.79	0.0166	0.0113157
	PSD		7.5	20	3169	2.13	0.0024	0.0134405
	PSD		8	20	3177	2.33	0.0007	0.0146958
	PSD		8.5	20	3185	2.49	0.0003	0.0156585
	PSD		9	20	3195	2.23	0.0014	0.0139295
	PSD		9.5	20	3198	1.7	0.0261	0.0106587
	PSD		10	20	3209	1.07	0.3722	0.006681
	PSD		10.5	20	3211	0.97	0.5001	0.00602272
	PSD		11	20	3199	0.93	0.5435	0.00583628
	PSD		11.5	20	3195	0.91	0.5757	0.00568916
	PSD		12	20	3188	1.18	0.259	0.00741856
	PSD		12.5	20	3184	1.58	0.0479	0.00994073
	PSD		13	20	3177	2.28	0.0009	0.0143806
	PSD		13.5	20	3175	2.06	0.0037	0.0129701
	PSD		14	20	3172	0.76	0.7675	0.00477506
	PSD		14.5	20	3166	1.09	0.3468	0.00691689
	PSD		15	20	3163	2.55	0.0002	0.0161
	PSD		15.5	20	3158	3.53	<.0001	0.0223518
	PSD		16	20	3154	3.5	<.0001	0.0222056
	PSD		16.5	20	3148	2.52	0.0002	0.0160111
	PSD		17	20	3147	2.3	0.0009	0.0146101
	PSD		17.5	20	3147	1.73	0.0226	0.0110053
	PSD		18	20	3148	1.65	0.0345	0.0104787
	PSD		18.5	20	3147	1.19	0.248	0.00759367
	PSD		19	20	3150	0.97	0.4911	0.00618409
	PSD		19.5	20	3149	1.08	0.3615	0.00686876
	PSD		20	20	3151	0.78	0.7411	0.00494919
	PSD		20.5	20	3153	0.88	0.6095	0.00560232
	PSD		21	20	3153	0.7	0.8257	0.00446698
	PSD		21.5	20	3156	0.7	0.8316	0.00442587
	PSD		22	20	3157	0.63	0.8913	0.00400825
	PSD		22.5	20	3159	0.64	0.8865	0.00404287
	PSD		23	20	3158	0.68	0.851	0.00429752
	PSD		23.5	20	3158	0.79	0.7261	0.00501528
	PSD		24	20	3156	0.61	0.9059	0.00388933
	PSD		24.5	20	3159	0.6	0.9139	0.00381505
	PSD		25	20	3161	0.8	0.7126	0.00508004
	PSD		25.5	20	3162	0.68	0.8494	0.00430278
	PSD		26	20	3161	0.73	0.7967	0.00462758
	PSD		26.5	20	3162	0.68	0.8458	0.00432727
	PSD		27	20	3163	0.67	0.8615	0.00421977
	PSD		27.5	20	3162	0.73	0.7947	0.00463788
	PSD		28	20	3161	0.77	0.7507	0.00488262
	PSD		28.5	20	3161	0.89	0.6041	0.0056143
	PSD		29	20	3161	0.88	0.6076	0.00559647
	PSD		29.5	20	3160	0.96	0.5108	0.00606691
	PSD		30	20	3160	1.15	0.286	0.00730261
	PSD		30.5	20	3160	1.24	0.2089	0.00785986
	PSD		31	20	3157	1.15	0.2936	0.00726012
	PSD		31.5	20	3157	1.4	0.1106	0.00886771
	PSD		32	20	3157	1.39	0.117	0.00878434
	dwPLI	ElapsedTimeInSleep	0.5	2	3713	21.24	<.0001	0.0114384
	dwPLI		1	2	3753	4.05	0.0174	0.00215975
	dwPLI		1.5	2	3781	13.32	<.0001	0.00704439
	dwPLI		2	2	3778	8.13	0.0003	0.00430569
	dwPLI		2.5	2	3772	1.65	0.1928	0.000873148
	dwPLI		3	2	3775	0.9	0.4074	0.000475856
	dwPLI		3.5	2	3765	10.54	<.0001	0.00559877
	dwPLI		4	2	3771	34.64	<.0001	0.0183737
	dwPLI		4.5	2	3782	18.4	<.0001	0.00972984
	dwPLI		5	2	3771	16.21	<.0001	0.00859573
	dwPLI		5.5	2	3775	9.72	<.0001	0.00514923
	dwPLI		6	2	3756	5.42	0.0044	0.00288841
	dwPLI		6.5	2	3749	4.57	0.0104	0.00243865
	dwPLI		7	2	3763	7.69	0.0005	0.00408492
	dwPLI		7.5	2	3767	11.5	<.0001	0.00610816
	dwPLI		8	2	3779	4.54	0.0107	0.00240276
	dwPLI		8.5	2	3787	0.4	0.6711	0.000210674
	dwPLI		9	2	3781	3.9	0.0204	0.0020606
	dwPLI		9.5	2	3791	3.01	0.0495	0.00158697
	dwPLI		10	2	3788	0.28	0.7524	0.000150213
	dwPLI		10.5	2	3764	4.17	0.0155	0.00221574
	dwPLI		11	2	3758	5.09	0.0062	0.00270832
	dwPLI		11.5	2	3750	6.79	0.0011	0.00361982
	dwPLI		12	2	3755	5.37	0.0047	0.00285962
	dwPLI		12.5	2	3742	2.1	0.1222	0.00112431
	dwPLI		13	2	3744	1.44	0.236	0.000771633
	dwPLI		13.5	2	3743	0.64	0.5292	0.000340173
	dwPLI		14	2	3752	0.45	0.6345	0.000242528
	dwPLI		14.5	2	3756	0.1	0.909	5.0814e-05
	dwPLI		15	2	3754	1.72	0.1791	0.000916675
	dwPLI		15.5	2	3774	2.98	0.0511	0.0015776
	dwPLI		16	2	3771	8.32	0.0002	0.00441027
	dwPLI		16.5	2	3765	8.98	0.0001	0.00476779
	dwPLI		17	2	3748	10.12	<.0001	0.00539719
	dwPLI		17.5	2	3750	7.83	0.0004	0.00417815
	dwPLI		18	2	3747	5.13	0.006	0.00273857
	dwPLI		18.5	2	3752	6.35	0.0018	0.0033851
	dwPLI		19	2	3766	15.99	<.0001	0.00849261
	dwPLI		19.5	2	3762	18.43	<.0001	0.00979499
	dwPLI		20	2	3750	9.05	0.0001	0.00482579
	dwPLI		20.5	2	3760	9.87	<.0001	0.00525065
	dwPLI		21	2	3758	4.39	0.0125	0.00233397
	dwPLI		21.5	2	3756	8.36	0.0002	0.00445195
	dwPLI		22	2	3764	12.8	<.0001	0.00680142
	dwPLI		22.5	2	3766	9.48	<.0001	0.00503526
	dwPLI		23	2	3759	14.9	<.0001	0.00792777
	dwPLI		23.5	2	3761	6.23	0.002	0.00331022
	dwPLI		24	2	3752	8.4	0.0002	0.00447692
	dwPLI		24.5	2	3755	4.35	0.013	0.00231441
	dwPLI		25	2	3756	5.25	0.0053	0.00279753
	dwPLI		25.5	2	3756	1.81	0.1634	0.000965184
	dwPLI		26	2	3745	3.24	0.0394	0.00172836
	dwPLI		26.5	2	3748	2.63	0.0723	0.00140272
	dwPLI		27	2	3750	1.48	0.2278	0.00078933
	dwPLI		27.5	2	3745	1.25	0.286	0.000668722
	dwPLI		28	2	3749	1.55	0.2116	0.000828908
	dwPLI		28.5	2	3735	0.95	0.3867	0.000508947
	dwPLI		29	2	3732	5.57	0.0038	0.00298722
	dwPLI		29.5	2	3740	2.72	0.0662	0.00145301
	dwPLI		30	2	3738	1.43	0.2385	0.000767181
	dwPLI		30.5	2	3732	0.26	0.7701	0.000139965
	dwPLI		31	2	3725	1.8	0.1661	0.000964459
	dwPLI		31.5	2	3728	2.31	0.0996	0.00123819
	dwPLI		32	2	3731	0.98	0.374	0.000527385
	dwPLI	CircadianPhase	0.5	5	3507	6.91	<.0001	0.00984381
	dwPLI		1	5	2925	1.55	0.1697	0.0026562
	dwPLI		1.5	5	2445	5.12	0.0001	0.0104697
	dwPLI		2	5	2415	6.39	<.0001	0.0132249
	dwPLI		2.5	5	2411	6.1	<.0001	0.0126395
	dwPLI		3	5	2451	4.07	0.0011	0.00830937
	dwPLI		3.5	5	2574	4.09	0.0011	0.00795413
	dwPLI		4	5	2431	3.14	0.0078	0.00646379
	dwPLI		4.5	5	2364	2.64	0.0216	0.00559151
	dwPLI		5	5	2520	1.51	0.1827	0.00299916
	dwPLI		5.5	5	2336	1.65	0.1445	0.00352236
	dwPLI		6	5	2701	1.23	0.2924	0.00227632
	dwPLI		6.5	5	2726	0.54	0.7443	0.000994712
	dwPLI		7	5	2503	0.47	0.7996	0.000936899
	dwPLI		7.5	5	2530	0.66	0.6569	0.00129653
	dwPLI		8	5	2362	0.66	0.6551	0.0013938
	dwPLI		8.5	5	2267	1.08	0.3686	0.00238459
	dwPLI		9	5	2458	2.34	0.0391	0.00476857
	dwPLI		9.5	5	2380	1.05	0.3854	0.00220946
	dwPLI		10	5	2408	1.2	0.3083	0.00248373
	dwPLI		10.5	5	2641	2.34	0.0398	0.00442099
	dwPLI		11	5	2742	2.49	0.0291	0.00454909
	dwPLI		11.5	5	2850	1.67	0.1386	0.00292801
	dwPLI		12	5	2704	0.67	0.6492	0.00123165
	dwPLI		12.5	5	2904	0.85	0.5149	0.00146159
	dwPLI		13	5	2879	4.01	0.0013	0.00696561
	dwPLI		13.5	5	2837	4.47	0.0005	0.00787411
	dwPLI		14	5	2730	1.44	0.2058	0.0026413
	dwPLI		14.5	5	2574	0.85	0.5142	0.00165093
	dwPLI		15	5	2703	2.51	0.028	0.00465133
	dwPLI		15.5	5	2474	2.07	0.066	0.00418746
	dwPLI		16	5	2499	1.49	0.1893	0.00298365
	dwPLI		16.5	5	2641	0.93	0.4605	0.00175982
	dwPLI		17	5	2880	1.57	0.1657	0.00272176
	dwPLI		17.5	5	2863	0.31	0.9044	0.000549583
	dwPLI		18	5	2910	1.71	0.1277	0.00294574
	dwPLI		18.5	5	2825	0.24	0.9472	0.000415944
	dwPLI		19	5	2601	0.18	0.9698	0.000348181
	dwPLI		19.5	5	2598	0.47	0.7971	0.00090892
	dwPLI		20	5	2727	0.11	0.9904	0.00019977
	dwPLI		20.5	5	2689	0.83	0.5316	0.00153435
	dwPLI		21	5	2623	1.21	0.3018	0.00230623
	dwPLI		21.5	5	2696	1.38	0.2277	0.00256327
	dwPLI		22	5	2588	0.28	0.9224	0.000547519
	dwPLI		22.5	5	2552	2.71	0.0191	0.00530205
	dwPLI		23	5	2716	0.74	0.5918	0.00136643
	dwPLI		23.5	5	2615	2.07	0.0659	0.00396308
	dwPLI		24	5	2817	3.55	0.0034	0.00629446
	dwPLI		24.5	5	2731	0.83	0.5248	0.00152865
	dwPLI		25	5	2793	2.97	0.0112	0.00531416
	dwPLI		25.5	5	2722	3.04	0.0097	0.0055833
	dwPLI		26	5	2866	0.85	0.5135	0.00148447
	dwPLI		26.5	5	2862	1	0.4164	0.00174618
	dwPLI		27	5	2761	0.92	0.4678	0.00166314
	dwPLI		27.5	5	2866	0.55	0.7373	0.000962035
	dwPLI		28	5	2830	2.98	0.011	0.00525604
	dwPLI		28.5	5	3052	0.17	0.9753	0.000270782
	dwPLI		29	5	3151	2.18	0.0536	0.00346058
	dwPLI		29.5	5	2946	1.46	0.2012	0.00247012
	dwPLI		30	5	2976	0.75	0.5871	0.00125757
	dwPLI		30.5	5	3080	1.09	0.3663	0.00176178
	dwPLI		31	5	3209	2.08	0.0648	0.00324286
	dwPLI		31.5	5	3171	1.6	0.1578	0.00251534
	dwPLI		32	5	3070	1.63	0.1479	0.00265847
	dwPLI	BrainState	0.5	4	3693	114.28	<.0001	0.123778
	dwPLI		1	4	3725	539.43	<.0001	0.579188
	dwPLI		1.5	4	3749	506.85	<.0001	0.540727
	dwPLI		2	4	3744	356.76	<.0001	0.381109
	dwPLI		2.5	4	3738	265.34	<.0001	0.28396
	dwPLI		3	4	3741	196.82	<.0001	0.210454
	dwPLI		3.5	4	3733	137.54	<.0001	0.147395
	dwPLI		4	4	3737	89.79	<.0001	0.0961202
	dwPLI		4.5	4	3748	43.13	<.0001	0.0460333
	dwPLI		5	4	3738	34.97	<.0001	0.0374203
	dwPLI		5.5	4	3740	34.31	<.0001	0.0366985
	dwPLI		6	4	3724	34.69	<.0001	0.037257
	dwPLI		6.5	4	3718	39.14	<.0001	0.0421096
	dwPLI		7	4	3730	73.04	<.0001	0.0783338
	dwPLI		7.5	4	3734	96.36	<.0001	0.103211
	dwPLI		8	4	3746	101.69	<.0001	0.108585
	dwPLI		8.5	4	3753	114.82	<.0001	0.122374
	dwPLI		9	4	3750	150.03	<.0001	0.160016
	dwPLI		9.5	4	3761	210.99	<.0001	0.224415
	dwPLI		10	4	3757	310.91	<.0001	0.331006
	dwPLI		10.5	4	3734	401.41	<.0001	0.429982
	dwPLI		11	4	3729	396.11	<.0001	0.424902
	dwPLI		11.5	4	3721	400.22	<.0001	0.43023
	dwPLI		12	4	3724	481.64	<.0001	0.517346
	dwPLI		12.5	4	3713	642.89	<.0001	0.692564
	dwPLI		13	4	3715	869.45	<.0001	0.936138
	dwPLI		13.5	4	3713	1139.92	<.0001	1.22806
	dwPLI		14	4	3721	1196.91	<.0001	1.28666
	dwPLI		14.5	4	3723	951.94	<.0001	1.02284
	dwPLI		15	4	3723	570.23	<.0001	0.612576
	dwPLI		15.5	4	3742	267.18	<.0001	0.285582
	dwPLI		16	4	3739	103.69	<.0001	0.110917
	dwPLI		16.5	4	3734	52.91	<.0001	0.0566707
	dwPLI		17	4	3720	61.1	<.0001	0.0656996
	dwPLI		17.5	4	3722	84.92	<.0001	0.0912675
	dwPLI		18	4	3719	114.29	<.0001	0.122936
	dwPLI		18.5	4	3723	114.61	<.0001	0.123149
	dwPLI		19	4	3735	103.95	<.0001	0.111337
	dwPLI		19.5	4	3730	93.24	<.0001	0.0999786
	dwPLI		20	4	3719	89.95	<.0001	0.0967548
	dwPLI		20.5	4	3728	88.84	<.0001	0.0953088
	dwPLI		21	4	3726	95.67	<.0001	0.102715
	dwPLI		21.5	4	3724	62.51	<.0001	0.067149
	dwPLI		22	4	3731	57.56	<.0001	0.0617084
	dwPLI		22.5	4	3733	49.52	<.0001	0.0530537
	dwPLI		23	4	3728	47.45	<.0001	0.050903
	dwPLI		23.5	4	3729	32.49	<.0001	0.0348476
	dwPLI		24	4	3722	31.8	<.0001	0.0341729
	dwPLI		24.5	4	3725	24.95	<.0001	0.0267952
	dwPLI		25	4	3726	24.87	<.0001	0.0267003
	dwPLI		25.5	4	3725	23.85	<.0001	0.0256097
	dwPLI		26	4	3716	17.51	<.0001	0.0188526
	dwPLI		26.5	4	3719	12.65	<.0001	0.0136024
	dwPLI		27	4	3720	13.46	<.0001	0.0144737
	dwPLI		27.5	4	3715	9.33	<.0001	0.0100463
	dwPLI		28	4	3720	8.02	<.0001	0.00862338
	dwPLI		28.5	4	3708	6.01	<.0001	0.00648449
	dwPLI		29	4	3706	8.69	<.0001	0.00937447
	dwPLI		29.5	4	3712	9.3	<.0001	0.010019
	dwPLI		30	4	3710	12.37	<.0001	0.0133324
	dwPLI		30.5	4	3706	23.92	<.0001	0.0258208
	dwPLI		31	4	3700	33.67	<.0001	0.0364028
	dwPLI		31.5	4	3703	25.13	<.0001	0.02715
	dwPLI		32	4	3704	28.39	<.0001	0.0306583
	dwPLI	BrainState*ElapsedTimeInSleep	0.5	8	3685	5.7	<.0001	0.0123697
	dwPLI		1	8	3713	3.71	0.0003	0.0079871
	dwPLI		1.5	8	3734	9.17	<.0001	0.0196445
	dwPLI		2	8	3728	7.56	<.0001	0.0162236
	dwPLI		2.5	8	3721	2.11	0.0319	0.00452941
	dwPLI		3	8	3725	3.47	0.0005	0.00744856
	dwPLI		3.5	8	3717	4.58	<.0001	0.00986045
	dwPLI		4	8	3720	7.83	<.0001	0.016848
	dwPLI		4.5	8	3730	9.8	<.0001	0.0210236
	dwPLI		5	8	3722	11.23	<.0001	0.0241452
	dwPLI		5.5	8	3723	3.79	0.0002	0.0081422
	dwPLI		6	8	3710	4.07	<.0001	0.00876761
	dwPLI		6.5	8	3704	2.76	0.0048	0.00596333
	dwPLI		7	8	3714	2.17	0.0269	0.00467176
	dwPLI		7.5	8	3720	2.37	0.0151	0.00510717
	dwPLI		8	8	3730	3.38	0.0007	0.00724742
	dwPLI		8.5	8	3737	1.7	0.0943	0.00362924
	dwPLI		9	8	3736	2.09	0.0333	0.0044786
	dwPLI		9.5	8	3746	1.73	0.0867	0.00369196
	dwPLI		10	8	3742	2.77	0.0047	0.00592402
	dwPLI		10.5	8	3721	4.67	<.0001	0.010047
	dwPLI		11	8	3716	3.77	0.0002	0.00812085
	dwPLI		11.5	8	3709	1	0.433	0.002159
	dwPLI		12	8	3710	0.66	0.7307	0.00141447
	dwPLI		12.5	8	3701	1.76	0.0798	0.00380706
	dwPLI		13	8	3703	3.46	0.0006	0.00747662
	dwPLI		13.5	8	3700	5.67	<.0001	0.0122671
	dwPLI		14	8	3708	7.59	<.0001	0.0163736
	dwPLI		14.5	8	3708	10.02	<.0001	0.0216201
	dwPLI		15	8	3710	11.01	<.0001	0.0237443
	dwPLI		15.5	8	3728	7.17	<.0001	0.0153829
	dwPLI		16	8	3724	5.59	<.0001	0.0120165
	dwPLI		16.5	8	3721	6.54	<.0001	0.0140625
	dwPLI		17	8	3708	5.72	<.0001	0.0123377
	dwPLI		17.5	8	3710	4.09	<.0001	0.00882358
	dwPLI		18	8	3707	3.22	0.0012	0.00694076
	dwPLI		18.5	8	3710	3.03	0.0022	0.0065281
	dwPLI		19	8	3721	2.57	0.0086	0.00552294
	dwPLI		19.5	8	3716	2.67	0.0064	0.00574326
	dwPLI		20	8	3705	1.86	0.0617	0.00401888
	dwPLI		20.5	8	3714	1.96	0.048	0.00421448
	dwPLI		21	8	3710	1.38	0.2002	0.00297374
	dwPLI		21.5	8	3709	2.49	0.0107	0.00537371
	dwPLI		22	8	3716	3.53	0.0004	0.00760842
	dwPLI		22.5	8	3718	3.23	0.0011	0.00696034
	dwPLI		23	8	3714	4.82	<.0001	0.0103724
	dwPLI		23.5	8	3715	4.28	<.0001	0.00921948
	dwPLI		24	8	3709	2.04	0.0385	0.00439553
	dwPLI		24.5	8	3711	2.15	0.0287	0.00462616
	dwPLI		25	8	3713	2	0.0427	0.00430828
	dwPLI		25.5	8	3712	1.63	0.1107	0.0035148
	dwPLI		26	8	3704	2.84	0.0038	0.00613572
	dwPLI		26.5	8	3707	1.6	0.1203	0.00344616
	dwPLI		27	8	3706	0.97	0.4589	0.0020898
	dwPLI		27.5	8	3703	0.71	0.6827	0.00153456
	dwPLI		28	8	3707	2.66	0.0066	0.00573745
	dwPLI		28.5	8	3697	1.28	0.2483	0.00277267
	dwPLI		29	8	3696	2.3	0.0188	0.00496962
	dwPLI		29.5	8	3700	1.11	0.3522	0.00240182
	dwPLI		30	8	3699	0.62	0.7611	0.00134272
	dwPLI		30.5	8	3695	1.28	0.251	0.0027631
	dwPLI		31	8	3690	0.95	0.4703	0.00206838
	dwPLI		31.5	8	3693	2.06	0.036	0.00446967
	dwPLI		32	8	3693	0.74	0.6538	0.00160867
	dwPLI	BrainState*CircadianPhase	0.5	20	3692	1.79	0.0169	0.00968222
	dwPLI		1	20	3723	1.4	0.1099	0.00752482
	dwPLI		1.5	20	3747	2.47	0.0003	0.0131976
	dwPLI		2	20	3742	2.8	<.0001	0.0149923
	dwPLI		2.5	20	3735	2.14	0.0023	0.0114635
	dwPLI		3	20	3738	1.59	0.0469	0.0084889
	dwPLI		3.5	20	3730	2.18	0.0018	0.0117029
	dwPLI		4	20	3733	1.85	0.0117	0.00993224
	dwPLI		4.5	20	3743	1.56	0.0534	0.00833151
	dwPLI		5	20	3735	1.43	0.0954	0.00767533
	dwPLI		5.5	20	3737	1.9	0.0091	0.0101678
	dwPLI		6	20	3722	2.47	0.0003	0.013253
	dwPLI		6.5	20	3715	3.07	<.0001	0.0165226
	dwPLI		7	20	3728	2.18	0.0018	0.0116803
	dwPLI		7.5	20	3732	1	0.4561	0.00536785
	dwPLI		8	20	3744	1.46	0.0848	0.00779832
	dwPLI		8.5	20	3751	1.53	0.0605	0.00817523
	dwPLI		9	20	3748	2.66	<.0001	0.0142196
	dwPLI		9.5	20	3758	2.19	0.0016	0.0116798
	dwPLI		10	20	3755	1.96	0.0064	0.0104575
	dwPLI		10.5	20	3733	1.27	0.1904	0.00678293
	dwPLI		11	20	3728	1.14	0.3018	0.00610375
	dwPLI		11.5	20	3720	0.85	0.6493	0.00458495
	dwPLI		12	20	3722	1.29	0.1726	0.00693872
	dwPLI		12.5	20	3712	1.27	0.1876	0.0068418
	dwPLI		13	20	3714	2.03	0.0043	0.0109504
	dwPLI		13.5	20	3712	2.32	0.0008	0.0124748
	dwPLI		14	20	3719	0.75	0.7785	0.00402114
	dwPLI		14.5	20	3721	1.09	0.3542	0.00584806
	dwPLI		15	20	3722	1.66	0.0319	0.00894467
	dwPLI		15.5	20	3740	2.5	0.0002	0.0133491
	dwPLI		16	20	3737	2.4	0.0005	0.0128218
	dwPLI		16.5	20	3732	1.28	0.1821	0.00684551
	dwPLI		17	20	3718	1.4	0.1083	0.00755288
	dwPLI		17.5	20	3720	0.9	0.5849	0.00484874
	dwPLI		18	20	3717	1.28	0.1772	0.00691099
	dwPLI		18.5	20	3721	0.89	0.6071	0.00475678
	dwPLI		19	20	3733	0.62	0.9026	0.00331229
	dwPLI		19.5	20	3728	1.16	0.2841	0.00619929
	dwPLI		20	20	3717	0.86	0.6403	0.00462562
	dwPLI		20.5	20	3725	1.12	0.3173	0.00602597
	dwPLI		21	20	3723	1.3	0.1693	0.00696381
	dwPLI		21.5	20	3721	1.07	0.3744	0.00575114
	dwPLI		22	20	3728	0.83	0.6746	0.00446894
	dwPLI		22.5	20	3730	1.2	0.2398	0.00645522
	dwPLI		23	20	3726	0.7	0.8287	0.0037652
	dwPLI		23.5	20	3727	0.57	0.9329	0.00307652
	dwPLI		24	20	3720	0.75	0.7756	0.00403454
	dwPLI		24.5	20	3722	0.87	0.6239	0.00468631
	dwPLI		25	20	3724	0.88	0.6134	0.00472702
	dwPLI		25.5	20	3723	1.61	0.0418	0.00865038
	dwPLI		26	20	3714	1.11	0.3299	0.00597945
	dwPLI		26.5	20	3717	1.08	0.3644	0.0058049
	dwPLI		27	20	3718	1.36	0.1328	0.00729444
	dwPLI		27.5	20	3714	0.78	0.745	0.00418189
	dwPLI		28	20	3718	1.54	0.06	0.00825748
	dwPLI		28.5	20	3707	0.76	0.7689	0.00408054
	dwPLI		29	20	3705	1.63	0.0374	0.0088141
	dwPLI		29.5	20	3711	1.13	0.3109	0.00608378
	dwPLI		30	20	3709	1.23	0.2207	0.00661493
	dwPLI		30.5	20	3705	0.87	0.6311	0.00467876
	dwPLI		31	20	3699	0.62	0.9036	0.00333563
	dwPLI		31.5	20	3702	0.73	0.8003	0.00393447
	dwPLI		32	20	3703	0.77	0.7477	0.00418195
