## Supplementary Dataset S4 for "Circadian and Sleep-Wake Modulation of Functional Connectivity Across Brain Oscillations and States Linked to Cognition in Humans"

### Sheet: Table_S5
	Brain State	PC component	Effect	Frequency band	NumDF	DenDF	F Value	P value	Cohen's f2
	NREM	PC1	Elapsed Time In Sleep	delta	2	893	62.86	<.0001	0.140819
				theta	2	880	7.23	0.0008	0.0164247
				alpha	2	880	5.21	0.0056	0.0118393
				sigma	2	863	208.42	<.0001	0.483021
				beta	2	881	18.52	<.0001	0.0420302
				gamma	2	879	8.54	0.0002	0.019446
			Circadian Phase	delta	5	940	4.66	0.0003	0.0247968
				theta	5	975	2.37	0.0378	0.012142
				alpha	5	987	1.17	0.3211	0.00593724
				sigma	5	986	2.91	0.0129	0.014746
				beta	5	975	0.76	0.5762	0.00391493
				gamma	5	987	0.81	0.5441	0.00409301
			Elapsed Time In Sleep*Circadian Phase	delta	10	1011	0.68	0.7472	0.00669245
				theta	10	986	0.43	0.93	0.00440688
				alpha	10	979	0.42	0.9376	0.00428718
				sigma	10	964	0.99	0.4459	0.0103195
				beta	10	988	2.73	0.0026	0.027657
				gamma	10	979	1.81	0.0545	0.0185196
		PC2	Elapsed Time In Sleep	delta	2	885	38.37	<.0001	0.086712
				theta	2	883	58.03	<.0001	0.131383
				alpha	2	875	23.87	<.0001	0.0545849
				sigma	2	867	6.27	0.002	0.0144569
				beta	2	874	50.64	<.0001	0.115884
				gamma	2	883	5.38	0.0048	0.0121898
			Circadian Phase	delta	5	942	2.08	0.0656	0.0110448
				theta	5	964	4.98	0.0002	0.0258524
				alpha	5	979	1.1	0.3611	0.00559596
				sigma	5	994	0.46	0.8028	0.00233673
				beta	5	982	0.84	0.518	0.00430146
				gamma	5	968	2.41	0.0349	0.0124423
			Elapsed Time In Sleep*Circadian Phase	delta	10	1004	0.7	0.7281	0.00693862
				theta	10	994	1.69	0.0783	0.0170009
				alpha	10	980	0.82	0.6083	0.00837542
				sigma	10	949	0.98	0.463	0.0102749
				beta	10	978	1.06	0.3923	0.0108236
				gamma	10	993	1.08	0.3743	0.0108814
	REM	PC1	Elapsed Time In Sleep	delta	2	734	7.94	0.0004	0.0216375
				theta	2	732	12.2	<.0001	0.0333314
				alpha	2	730	1.72	0.1801	0.0047049
				sigma	2	741	69.39	<.0001	0.187253
				beta	2	724	28.66	<.0001	0.0791637
				gamma	2	719	0.1	0.9055	0.000275964
			Circadian Phase	delta	5	807	2	0.076	0.012407
				theta	5	797	1.62	0.1533	0.0101425
				alpha	5	789	4.27	0.0008	0.0270429
				sigma	5	795	0.92	0.4668	0.00579074
				beta	5	824	3.5	0.0039	0.021229
				gamma	5	824	2.61	0.0236	0.0158395
			Elapsed Time In Sleep*Circadian Phase	delta	10	851	1.22	0.2725	0.0143637
				theta	10	855	1.17	0.3057	0.0137168
				alpha	10	856	1.33	0.2088	0.0155444
				sigma	10	861	0.82	0.6141	0.009472
				beta	10	834	1.34	0.2034	0.0160875
				gamma	10	831	0.97	0.4714	0.0116331
		PC2	Elapsed Time In Sleep	delta	2	719	11.34	<.0001	0.0315775
				theta	2	749	3.59	0.028	0.00959732
				alpha	2	732	0.18	0.8326	0.000500679
				sigma	2	754	0.91	0.4016	0.00242445
				beta	2	726	11.51	<.0001	0.031734
				gamma	2	705	0.68	0.5055	0.00193801
			Circadian Phase	delta	5	823	0.33	0.898	0.001976
				theta	5	798	1.13	0.3448	0.00705719
				alpha	5	796	1.09	0.3658	0.00683216
				sigma	5	793	0.62	0.684	0.0039132
				beta	5	808	2.2	0.0527	0.0135989
				gamma	5	835	1.24	0.2893	0.00741066
			Elapsed Time In Sleep*Circadian Phase	delta	10	831	0.56	0.8497	0.00669648
				theta	10	864	0.69	0.7299	0.00804741
				alpha	10	855	1.12	0.3414	0.0131378
				sigma	10	867	1.23	0.2683	0.014167
				beta	10	845	1.31	0.2201	0.0155061
				gamma	10	804	1.65	0.0893	0.0204703
	WAKE in Sleep	PC1	Elapsed Time In Sleep	delta	2	371	1.04	0.3548	0.00560872
				theta	2	381	5.19	0.006	0.0272447
				alpha	2	385	6.18	0.0023	0.032143
				sigma	2	363	2.35	0.0966	0.0129512
				beta	2	388	7.57	0.0006	0.0389749
				gamma	2	387	3.04	0.0491	0.0157203
			Circadian Phase	delta	5	401	1.55	0.172	0.019386
				theta	5	402	0.64	0.6681	0.00797168
				alpha	5	401	1.6	0.1592	0.0199389
				sigma	5	397	2.36	0.0396	0.0297465
				beta	5	404	0.73	0.5984	0.00908346
				gamma	5	400	0.15	0.9792	0.00190609
			Elapsed Time In Sleep*Circadian Phase	delta	10	405	0.78	0.6521	0.0191459
				theta	10	405	2.15	0.0201	0.0530645
				alpha	10	403	0.82	0.6116	0.020311
				sigma	10	400	1.43	0.1627	0.0358207
				beta	10	406	0.43	0.9292	0.010712
				gamma	10	402	0.24	0.9925	0.0058896
		PC2	Elapsed Time In Sleep	delta	2	369	1.3	0.2747	0.00703576
				theta	2	399	0.72	0.4877	0.00360942
				alpha	2	373	4.47	0.0121	0.0239465
				sigma	2	391	0.41	0.6669	0.00207226
				beta	2	376	1.8	0.1662	0.00957997
				gamma	2	352	0.73	0.4824	0.00415502
			Circadian Phase	delta	5	403	2.49	0.0309	0.030918
				theta	5	410	0.53	0.7544	0.0064436
				alpha	5	399	1.09	0.3675	0.0135979
				sigma	5	407	0.49	0.7803	0.0060734
				beta	5	401	1.38	0.2309	0.0172131
				gamma	5	392	0.53	0.7521	0.00678887
			Elapsed Time In Sleep*Circadian Phase	delta	10	406	1.02	0.4222	0.0252377
				theta	10	412	1.02	0.4278	0.0246798
				alpha	10	403	0.8	0.6306	0.0198154
				sigma	10	409	0.72	0.7101	0.0174737
				beta	10	404	1.06	0.393	0.0262041
				gamma	10	397	0.83	0.5957	0.0210396
